# Rigorous Validation of Paw Preference Using Three Complementary Behavioral Assays in Sprague Dawley Rats

**DOI:** 10.64898/2026.02.08.704691

**Authors:** Dipesh Pokharel, Khoi Le, Dilshan Beligala, Thyagarajan Subramanian, Kala Venkiteswaran

## Abstract

Paw preference, or handedness, is a widely studied behavioral trait used to assess lateralization and motor function in rodents. This study aimed to determine the consistency and reliability of three commonly used behavioral tests to rigorously assess paw preference: the Collins Test, the Staircase Test, and the Pawedness Trait Test. Thirty Sprague Dawley rats (12–48 weeks; 20 females, 10 males) were subjected to all three behavioral tests. Paw uses were recorded, and the laterality index was calculated for each test. Additional cohorts of younger rats (6–9 weeks; 45 females, 45 males) and older rats (12–48 weeks; 38 females, 45 males) were tested to assess the effects of age and sex on paw preference. ANOVA, Fleiss’ and pairwise Cohen’s Kappa were used for statistical analysis. All three tests yielded comparable measures of paw preference (ANOVA, p = 0.801). Substantial inter-test agreement was demonstrated by Fleiss’ kappa (κ = 0.761, p = 3.93 × 10□^12^). Paw preference did not significantly vary by age or sex, and the distribution of left, right, and ambidextrous preference categories aligned with existing literature. The Collins, Staircase, and Pawedness Trait Tests provide consistent, reliable assessments of paw preference in Sprague Dawley rats. These validated behavioral assays can serve as essential tools for preclinical research, including but not limited to models of motor asymmetry observed in stroke, cerebral palsy, traumatic brain injury, and language lateralization, as well as neurodegenerative diseases.

**Highlights:**

- Rigorously validated paw preference in Sprague Dawley rats using three commonly used behavioral tests.
- Demonstrated strong inter-test agreement across Collins, Staircase, and PaTRaT (κ = 0.761)
- Showed that paw preference remains stable across age and sex in large cohorts
- Applied standardized LI thresholds to enable cross-test comparability
