## Supplementary S2 for "Rigorous Validation of Paw Preference Using Three Complementary Behavioral Assays in Sprague Dawley Rats"

### Sheet: Collins_test
Animal no:	Sex (F/M)	1	2	3	4	5	6	7	8	9	10	11	Laterality Index (LI)	Collins
1	F	L	L	L	L	L	L	L	L	L	L	L	-1	L
2	F	R	R	R	R	R	R	R	R	R	R	R	1	R
3	F	R	R	R	R	R	R	R	L	R	R	R	0.8	R
4	F	R	R	R	R	R	R	R	R	R	R	R	1	R
5	F	R	R	R	R	R	R	R	L	R	R	R	0.81	R
6	F	L	L	L	L	L	L	L	L	L	L	L	-1	L
7	F	R	L	R	R	R	R	R	L	R	R	R	0.65	R
8	F	R	R	R	R	R	R	L	R	R	R	R	0.81	R
9	F	L	L	R	L	L	R	L	L	R	L	L	-0.45	A
10	F	R	R	R	R	R	R	R	R	L	R	R	0.81	R
11	F	R	R	R	R	R	R	R	R	R	R	R	1	R
12	F	R	R	R	R	R	L	R	R	R	R	L	1	R
13	F	L	L	L	L	L	L	L	L	L	L	L	-1	L
14	F	L	L	L	L	L	R	L	R	L	L	L	-0.65	L
15	F	L	L	L	L	L	L	L	L	L	R	L	-0.81	L
16	F	L	L	R	L	L	L	L	L	L	L	L	-0.81	L
17	F	L	L	L	L	L	L	L	L	L	L	L	-1	L
18	F	L	R	L	L	L	L	L	L	L	L	L	-0.81	L
19	F	R	R	R	R	R	R	R	R	R	R	R	1	R
20	F	L	L	L	L	L	L	L	L	L	L	L	-1	L
21	M	L	L	L	L	L	L	L	L	L	L	L	-1	L
22	M	R	R	R	L	L	L	L	L	R	L	L	-1	L
23	M	R	R	R	R	R	R	R	L	R	R	R	0.8	R
24	M	R	R	R	R	R	R	R	R	R	R	R	1	R
25	M	R	R	R	R	R	R	R	L	R	R	R	0.81	R
26	M	L	L	L	L	L	L	L	L	L	L	L	-1	L
27	M	R	L	R	R	R	R	R	L	R	R	R	0.65	R
28	M	R	R	R	R	R	R	L	R	R	R	R	0.81	R
29	M	L	L	R	L	L	L	L	L	L	L	L	-1	L
30	M	R	R	R	R	R	R	R	R	R	R	R	1	R

### Sheet: Staircase_test
Animal no.	Sex (M/F)	1	2	3	4	5	6	7	Laterality Index(LI)	Staircase
1	F	L	R	L	L	L	L	L	-1	L
2	F	R	R	R	R	R	R	R	1	R
3	F	R	R	R	R	R	R	R	1	R
4	F	R	L	R	R	R	R	R	0.81	R
5	F	R	R	R	R	R	R	R	1	R
6	F	L	R	L	L	L	L	L	-1	L
7	F	R	R	R	R	R	R	R	1	R
8	F	R	R	R	R	R	R	R	1	R
9	F	L	L	R	L	L	R	L	0.14	A
10	F	R	R	R	R	R	R	R	1	R
11	F	R	R	R	R	R	R	R	1	R
12	F	L	R	L	R	R	L	R	0.14	A
13	F	L	L	L	L	L	L	L	-1	L
14	F	R	R	R	R	R	R	R	1	R
15	F	L	L	L	L	R	L	L	1	L
16	F	L	L	R	L	L	L	L	-0.81	L
17	F	L	L	L	L	L	L	L	-1	L
18	F	L	L	R	L	L	L	L	-0.81	L
19	F	R	R	R	R	R	R	R	1	R
20	F	L	L	L	L	L	L	L	-1	L
21	M	L	R	L	L	L	L	L	-1	L
22	M	L	L	L	L	L	L	L	-1	L
23	M	R	R	R	R	R	R	R	1	R
24	M	R	L	R	R	R	R	R	0.81	R
25	M	R	R	R	R	R	R	R	1	R
26	M	L	R	L	L	L	L	L	-1	L
27	M	R	R	R	R	R	R	R	1	R
28	M	R	R	R	R	R	R	R	1	R
29	M	L	L	L	L	L	L	L	-1	L
30	M	R	R	R	R	R	R	R	1	R

### Sheet: Pawedness_trait_test 
Animal no:	Sex (F/M)	1	2	3	4	5	6	7	8	9	10	Laterality Index (LI)	Normalized LI	Pawedness scores
1	F	4	4	3	2	4	4	3	2	4	4	3.4	0.85	R
2	F	-3	-4	-4	-2	-4	-3	-2	-4	-4	-3	-3.3	-0.825	L
3	F	-3	-2	-3	-4	2	-2	-4	1	-4	-4	-2.3	-0.575	L
4	F	-4	-3	-4	-2	-4	-2	-4	-2	-3	0	-2.8	-0.7	L
5	F	-3	-4	-3	-4	-2	-3	-2	-3	-4	-2	-3	-0.75	L
6	F	3	2	2	-2	2	3	3	3	4	3	2.3	0.575	R
7	F	-3	-2	-1	-2	-3	-1	-2	-3	-4	-4	-2.5	-0.625	L
8	F	-1	-4	-3	-4	-3	-2	-4	-2	-4	-3	-3	-0.75	L
9	F	-1	-2	-2	-4	-2	3	-2	1	-2	-2	-1.3	-0.325	A
10	F	-2	-2	-3	-2	-4	-3	-1	-2	-3	-2	-2.4	-0.6	L
11	F	-3	-4	-2	1	0	-3	-4	-3	-4	-4	-2.6	-0.65	L
12	F	-2	-2	-4	-3	-4	-4	-3	-4	-3	-4	-3.3	-0.825	L
13	F	3	2	3	4	4	2	3	3	2	4	3	0.75	R
14	F	4	4	4	2	3	4	3	3	2	4	3.3	0.825	R
15	F	2	3	4	1	4	4	3	4	3	2	3	0.75	R
16	F	1	2	4	4	2	4	3	3	1	3	2.7	0.675	R
17	F	4	-2	4	3	2	1	4	3	-1	4	2.2	0.55	R
18	F	4	3	1	1	2	4	2	4	2	1	2.4	0.6	R
19	F	2	3	4	1	1	4	3	4	2	1	2.5	0.625	R
20	F	-2	-4	-3	-2	-4	-2	-3	-2	-4	-3	-2.9	-0.725	L
21	M	4	4	3	2	4	4	3	2	4	4	3.4	0.85	R
22	M	4	3	2	4	3	4	3	3	4	2	3.2	0.8	R
23	M	-3	-2	-3	-4	2	-2	-4	1	-4	-4	-2.3	-0.575	L
24	M	-4	-3	-4	-2	-4	-2	-4	-2	-3	0	-2.8	-0.7	L
25	M	-3	-4	-3	-4	-2	-3	-2	-3	-4	-2	-3	-0.75	L
26	M	3	2	2	-2	2	3	3	3	4	3	2.3	0.575	R
27	M	4	4	3	4	4	3	2	2	2	2	3	0.75	R
28	M	-4	-2	-3	-2	-4	-3	-2	-2	-4	-2	-2.8	-0.7	L
29	M	2	3	3	4	4	4	3	4	3	4	3.4	0.85	R
30	M	-4	-3	-3	-2	-4	-3	-2	-3	-2	-1	-2.7	-0.675	L
