## Supplementary S3 for "Rigorous Validation of Paw Preference Using Three Complementary Behavioral Assays in Sprague Dawley Rats"

Young_left	Young_right	Old_left	Old_right
-1	1	0	1
0	1	0	1
0	1	0	0.63
0	0.81	0	0.81
0	0.63	0	0.2
-1	0	-1	0
0	1	0	1
-1	0	-0.272727273	0
-0.818181818	0	0	1
0	1	0	1
0	1	0	1
-1	0	-1	0
0	1	-0.818181818	0
0	1	0	0.63
-1	0	-1	0
0	0.63	-1	0
0	1	0	1
0	1	0	1
-0.090909091	0	-1	0
-1	0	-1	0
-1	0	-1	0
0	0.4545	-1	0
0	1	-0.818181818	0
0	0.27	0	0.81
0	0.81	0	0.63
-0.636363636	0	0	0.27
-1	0	-0.636363636	0
0	1	-1	0
-0.636363636	0	-0.636363636	0
0	0.63	-0.272727273	0
-1	0	0	1
-1	0.81	-0.818181818	0
-1	0	-1	0
-0.63	0	1	1
0	0	1	1
-1	0	-0.818181818	0
-1	0	0	0.81
0	0.81	-1	0
0	1	-0.272727273	0
-1	0	-0.818181818	0
-0.45	0	-1	0
0	1	0	0
0	0.81	0	0
-1	0	0	0
-1	0	0	0
0	1	0	0
-0.63	0	0	0
0	1	0	0
0	0.81	0	0
0	1	0	0
-1	0	0	0
0	0.2	0	0
-1	0	0	0
-0.63	0	0	0
-1	0	0	0
-1	0	0	0
0	0.2	0	0
0	0.45	0	0
-1	0	0	0
0	0.81	0	0
0	1	0	0
0	1	0	0
-1	0	0	0
0	1	0	0
-1	0	0	0
-1	0	0	0
-0.6	0	0	0
0	1	0	0
-1	0	0	0
-1	0	0	0
-1	0	0	0
-1	0	0	0
0	1	0	0
0	1	0	0
0	1	0	0
0	1	0	0
0	1	0	0
0	1	0	0
-1	0	0	0
-1	0	0	0
-1	0	0	0
