## Supplementary S4 for "Rigorous Validation of Paw Preference Using Three Complementary Behavioral Assays in Sprague Dawley Rats"

Female_Right	Female_Left	Male_Right	Male_Left
0	-0.818181818	1	-1
1	0	0	-1
0.63	0	1	0
0	-1	1	0
1	0	0.818181818	0
1	0	0.636363636	0
0	-1	0	-1
0	-0.818181818	1	0
0	-1	0	-1
0	1	0	-0.818181818
0	-1	1	0
0	-1	1	0
0	-0.636363636	0	-1
0	0	1	0
1	0	1	0
0	-1	0	-1
0	-1	0.63	0
0	-1	1	0
1	0	1	0
1	0	0	-0.090909091
1	0	0	-1
0	-1	0	-1
0.81	0	0.45	0
1	0	1	0
0	-0.63636	0.272727273	0
0	-1	0.818181818	0
1	0	0	-0.636363636
0	-1	0	-1
0	-1	1	0
0	-1	0	-0.636363636
1	0	0.63	0
0	-1	0	-1
0.81	0	1	0
0	-1	1	0
0	-0.45	0.636363636	0
0.81	0	0.818181818	0
1	0	0.272727273	0
0.27	0	0	-1
1	0	1	0
1	0	0	-0.27
0.63	0	1	0
0	0	1	0
0	-1	1	0
0	-0.81	0	-1
1	0	0	-0.818181818
0	-1	0.63	0
0	-0.818181818	0	-1
0	-1	0	-1
1	0	1	0
1	0	1	0
0	-0.818181818	0	-1
0.81	0	0	-1
0	-1	0	-1
0	-0.272727273	0	-1
0	-0.818181818	0	-0.818181818
0	-1	0.81	0
0	0	0.63	0
0	0	0.27	0
0	0	0	-0.636363636
0	0	0	-1
0	0	0	-0.636363636
0	0	0	-0.272727273
0	0	1	0
0	0	0	-1
0	0	0	-1
0	0	0	-0.63
0	0	0.81	0
0	0	0	-1
0	0	0	-1
0	0	0.81	0
0	0	1	0
0	0	0	-1
0	0	0	-0.45
0	0	1	0
0	0	0.81	0
0	0	0	-1
0	0	0	-1
0	0	1	0
0	0	0	-0.63
0	0	1	0
0	0	0.81	0
0	0	1	0
0	0	0	-1
0	0	0.2	0
0	0	0	-1
0	0	0	-0.63
0	0	0	-1
0	0	0	-1
0	0	0.2	0
0	0	0.45	0
0	0	0	-1
0	0	0.81	0
0	0	1	0
0	0	1	0
0	0	0	-1
0	0	1	0
0	0	0	-1
0	0	0	-1
0	0	0	-0.6
0	0	1	0
0	0	0	-1
0	0	0	-1
0	0	0	-1
0	0	0	-1
0	0	1	0
0	0	1	0
0	0	1	0
0	0	1	0
0	0	1	0
0	0	1	0
0	0	0	-1
0	0	0	-1
0	0	0	-1
